# Single cell transcriptomics reveal temporal dynamics of critical regulators of germ cell fate during mouse sex determination

**DOI:** 10.1101/747279

**Authors:** Chloé Mayère, Yasmine Neirijnck, Pauline Sararols, Chris M Rands, Isabelle Stévant, Françoise Kühne, Anne-Amandine Chassot, Marie-Christine Chaboissier, Emmanouil T. Dermitzakis, Serge Nef

**Affiliations:** Department of Genetic Medicine and Development, University of Geneva, 1211 Geneva, Switzerland; iGE3, Institute of Genetics and Genomics of Geneva, University of Geneva, 1211 Geneva, Switzerland; Université Côte d’Azur, CNRS, Inserm, iBV, France

**Keywords:** Single-cell RNA-Sequencing (scRNA-seq), sex determination, ovary, testis, gonocytes, oocytes, prospermatogonia, meiosis, gene regulatory network, germ cells, development, RNA splicing

## Abstract

Despite the importance of germ cell (GC) differentiation for sexual reproduction, the gene networks underlying their fate remain unclear. Here, we comprehensively characterize the gene expression dynamics during sex determination based on single-cell RNA sequencing of 14,914 XX and XY mouse GCs between embryonic days (E) 9.0 and 16.5. We found that XX and XY GCs diverge transcriptionally as early as E11.5 with upregulation of genes downstream of the Bone morphogenic protein (BMP) and Nodal/Activin pathways in XY and XX GCs, respectively. We also identified a sex-specific upregulation of genes associated with negative regulation of mRNA processing and an increase in intron retention consistent with a reduction in mRNA splicing in XY testicular GCs by E13.5. Using computational gene regulation network inference analysis, we identified sex-specific, sequential waves of putative key regulator genes during GC differentiation and revealed that the meiotic genes are regulated by positive and negative master modules acting in an antagonistic fashion. Finally, we found that rare adrenal GCs enter meiosis similarly to ovarian GCs but display altered expression of master genes controlling the female and male genetic programs, indicating that the somatic environment is important for GC function. Our data is available on a web platform and provides a molecular roadmap of GC sex determination at single-cell resolution, which will serve as a valuable resource for future studies of gonad development, function and disease.
