## Supplementary material for "Single cell transcriptomics reveal temporal dynamics of critical regulators of germ cell fate during mouse sex determination": Table S4 - Differentially epressed genes AGC vs Gonadal GC

### Sheet: TableS1
XY Data						XX Data
feature.name	w	rk	z	pval	fdr	feature.name	w	rk	z	pval	fdr
Mcm3	-0.00527208	112	-4.52291	6.09954e-06	0.000691559	Mcm3	-0.00434347	143	-3.61476	0.000300631	0.0210902
Gm28438	0.00388374	192	3.37626	0.00073478	0.041341	Gm28438	-0.00921322	25	-7.64217	2.13587e-14	1.25905e-11
Zfp451	0.00477564	110	4.14575	3.387e-05	0.00319473	Tex30	0.005012	120	4.12248	3.7482e-05	0.00359587
Gtf3c3	0.00386916	193	3.36368	0.000769101	0.0429491	Aamp	-0.00456127	132	-3.79488	0.000147713	0.0115944
Klf7	0.00406591	177	3.53343	0.000410204	0.0254383	Trip12	0.00424218	192	3.48581	0.000490652	0.0310272
Aamp	0.00501129	98	4.34906	1.36725e-05	0.00140795	Ddx18	-0.0051133	105	-4.25143	2.12413e-05	0.00219745
Gm6136	0.00850549	16	7.36367	1.78916e-13	9.56306e-11	Snrpe	-0.00524575	94	-4.36096	1.29492e-05	0.00146816
Tsn	0.00382896	200	3.329	0.000871582	0.0471474	Enah	0.00494657	124	4.06836	4.73445e-05	0.00441011
Ddx18	0.00586019	57	5.08144	3.74576e-07	6.18299e-05	Marc2	0.00424876	191	3.49126	0.000480755	0.0305736
Snrpe	0.00400415	185	3.48015	0.000501142	0.0296056	Nenf	0.00670906	44	5.52599	3.27631e-08	7.4447e-06
Tdrd5	0.00579185	63	5.02248	5.10073e-07	7.8429e-05	Rpl37a	0.00497576	122	4.0925	4.26742e-05	0.00404216
Prdx6	-0.00704784	47	-6.05495	1.40463e-09	3.7991e-07	Ptma	-0.00401023	181	-3.33916	0.000840324	0.0483704
Prrc2c	0.0062962	44	5.45761	4.82585e-08	1.03177e-05	Fam174a	0.00653096	51	5.37869	7.50291e-08	1.55349e-05
Ndufs2	-0.00392119	211	-3.35743	0.000786694	0.0436061	Ube2t	0.0046913	150	3.85725	0.000114671	0.00922669
Hnrnpu	-0.00645001	58	-5.53917	3.03917e-08	6.82263e-06	Acbd6	0.00842661	21	6.94645	3.74598e-12	1.61718e-09
Dtl	-0.0051766	116	-4.44053	8.97375e-06	0.000977921	Gm2000	0.00411777	203	3.38293	0.000717182	0.0425926
Eif5b	0.00508927	93	4.41633	1.00389e-05	0.00107316	Gm10031	0.00656658	50	5.40815	6.36788e-08	1.36145e-05
Hspe1	0.00520078	87	4.51254	6.4056e-06	0.00072261	Gas5	-0.00530045	91	-4.4062	1.05199e-05	0.00123
Sgo2a	-0.00389275	215	-3.33289	0.00085949	0.0467748	Sccpdh	0.00430453	183	3.53737	0.000404127	0.0268409
Ndufb3	0.00438736	143	3.81076	0.000138538	0.0102981	Pycr2	-0.00733882	44	-6.09199	1.11514e-09	3.16885e-07
Rpl37a	0.00593893	52	5.14938	2.61351e-07	4.69365e-05	Abracl	-0.0041976	161	-3.49411	0.00047564	0.0304206
Psmd1	0.00384504	196	3.34287	0.000829156	0.0455103	Rps12	-0.00497435	114	-4.13651	3.52624e-05	0.00342686
Glrx2	0.00778697	23	6.74377	1.54325e-11	6.13539e-09	Gm3699	-0.0136169	8	-11.2841	1.57156e-29	2.352e-26
Acbd6	0.00427134	155	3.71066	0.000206717	0.0144117	Tet1	0.00490797	128	4.03644	5.42695e-05	0.00495242
Gas5	-0.00600774	72	-5.1576	2.50132e-07	4.56521e-05	Hnrnph3	0.00558707	89	4.59807	4.26417e-06	0.000559804
Kifap3	0.00382429	203	3.32497	0.000884277	0.0474908	R3hdm4	0.0065298	52	5.37773	7.54291e-08	1.55349e-05
Acbd3	0.00443905	138	3.85536	0.000115561	0.0088238	Polr2e	-0.00473562	124	-3.93908	8.1796e-05	0.00700854
Pycr2	-0.00393658	208	-3.3707	0.000749761	0.0419881	Tcf3	0.00448133	169	3.6836	0.000229963	0.0167069
Lefty1	0.0111819	6	9.67277	3.93569e-22	4.90846e-19	Timm13	-0.00912044	26	-7.56544	3.86551e-14	2.14537e-11
Fbxo5	-0.00510217	118	-4.37632	1.20698e-05	0.00127209	Sgta	-0.00503649	112	-4.1879	2.81543e-05	0.0027843
Gm3699	-0.0117033	10	-10.0714	7.3902e-24	1.10602e-20	Slc25a3	-0.00600611	65	-4.98981	6.04402e-07	0.000101255
1700021F05Rik	0.00473315	112	4.10909	3.97216e-05	0.00365455	Hmga2	-0.00506284	110	-4.20969	2.5572e-05	0.00257429
Arid5b	-0.0038669	218	-3.31059	0.000931	0.0495261	Rps26	0.00570098	83	4.69228	2.70182e-06	0.000379083
Lsm7	-0.00418628	181	-3.58614	0.000335614	0.0215263	AC129016.2	0.0047385	140	3.89629	9.76794e-05	0.00819168
Timm13	-0.00569674	94	-4.88929	1.01201e-06	0.000140238	Snrpd3	0.0058905	73	4.84901	1.24077e-06	0.000200389
Sgta	-0.00570675	93	-4.89792	9.68562e-07	0.000135051	Cdc34	-0.0056607	77	-4.70414	2.54942e-06	0.000359949
Snrpf	0.00392172	188	3.40903	0.000651938	0.0373351	Ptbp1	-0.00440829	141	-3.66836	0.000244111	0.0176207
Metap2	0.00844324	18	7.30997	2.67211e-13	1.36332e-10	Gpx4	-0.00552941	83	-4.59556	4.31588e-06	0.000562773
Rps26	0.00402529	182	3.49839	0.00046808	0.0281374	Map2k2	0.00625399	64	5.14963	2.60998e-07	4.68732e-05
AC129016.2	0.00382955	199	3.32951	0.000869988	0.0471474	1500009L16Rik	-0.00431626	149	-3.59225	0.000327833	0.0223694
Cd24a	-0.00738543	42	-6.3462	2.20694e-10	6.88105e-08	Sycp3	0.00576001	81	4.7411	2.12562e-06	0.000309858
Psap	-0.0040545	197	-3.47244	0.000515748	0.030309	Csrp2	-0.00767167	40	-6.36727	1.92428e-10	6.26062e-08
Tpgs1	-0.00528964	109	-4.53806	5.67741e-06	0.000653601	Cnpy2	0.00587497	74	4.83617	1.32364e-06	0.000210741
Ptbp1	-0.00391818	212	-3.35483	0.000794131	0.04391	Mrps24	-0.00436527	142	-3.63279	0.000280376	0.0198554
Wdr18	-0.00702051	48	-6.03136	1.62584e-09	4.34505e-07	H2afv	-0.0045566	133	-3.79102	0.000150032	0.011693
Cnn2	-0.00421121	178	-3.60765	0.000308987	0.0201641	Commd1	-0.00427653	152	-3.55939	0.000371716	0.025059
Gpx4	-0.00772794	37	-6.6417	3.10087e-11	1.14117e-08	Spag7	-0.00773163	39	-6.41685	1.39122e-10	4.66142e-08
Atp5d	-0.00576321	88	-4.94663	7.55088e-07	0.000110791	C1qbp	0.00516884	112	4.25219	2.11694e-05	0.00219745
Oaz1	-0.0042977	169	-3.68226	0.000231175	0.0158617	Rad51c	0.00625166	65	5.14771	2.63692e-07	4.69248e-05
Thop1	-0.00599048	76	-5.14271	2.70806e-07	4.74947e-05	Dgke	-0.00482403	119	-4.01219	6.01585e-05	0.00544556
1500009L16Rik	-0.00673375	52	-5.78396	7.29617e-09	1.79991e-06	Nme1	-0.00847764	31	-7.03382	2.00952e-12	9.02233e-10
Csrp2	-0.00595404	78	-5.11127	3.19994e-07	5.44209e-05	Gm10039	0.00670862	45	5.52563	3.28311e-08	7.4447e-06
Nap1l1	0.00407029	176	3.53721	0.000404374	0.0251462	Kpna2	-0.00472133	126	-3.92725	8.59222e-05	0.00727875
Nudcd3	0.00422258	160	3.6686	0.000243885	0.0165407	Srsf2	-0.00491828	116	-4.09014	4.31115e-05	0.00406642
Snhg15	-0.00746252	40	-6.41271	1.42953e-10	4.65094e-08	Mafg	-0.00529175	93	-4.39901	1.08747e-05	0.00125193
Sparc	-0.00470539	135	-4.034	5.48351e-05	0.00482743	Ppia	-0.00758855	42	-6.29853	3.00489e-10	9.11579e-08
Atox1	-0.00726758	43	-6.24452	4.25091e-10	1.28958e-07	Cct4	0.00510826	114	4.20208	2.64471e-05	0.00263871
Pfn1	-0.00642786	60	-5.52006	3.38885e-08	7.45846e-06	Xpo1	0.00449688	166	3.69645	0.000218632	0.0160604
Nsrp1	0.00489858	102	4.25181	2.12047e-05	0.00210014	Usp34	0.00443952	174	3.64902	0.000263243	0.0187604
Dynll2	-0.00581595	85	-4.99213	5.97156e-07	9.05781e-05	Ccdc88a	0.00487292	130	4.00745	6.13775e-05	0.00553359
Utp18	-0.00457032	147	-3.91747	8.94836e-05	0.00720559	Hba-a1	0.0193591	2	15.988	1.5503e-57	1.16009e-53
Nme1	-0.00572806	90	-4.9163	8.81931e-07	0.000126105	Nhp2	-0.0042881	150	-3.56896	0.000358395	0.024307
Top2a	0.00405675	179	3.52553	0.000422643	0.0260657	Ubb	-0.00810731	34	-6.72755	1.72542e-11	6.67828e-09
Gm10039	0.0130907	2	11.3195	1.0503e-29	2.94726e-26	2410006H16Rik	-0.00819603	33	-6.80093	1.03946e-11	4.16693e-09
Pecam1	-0.00419331	180	-3.5922	0.000327894	0.021152	Naa38	0.00460888	156	3.78908	0.000151205	0.011693
Bptf	0.00497728	99	4.31971	1.56232e-05	0.00157984	Psmb6	0.00525072	107	4.3199	1.56099e-05	0.00171322
Jpt1	-0.00499878	124	-4.28712	1.81005e-05	0.00181401	Trim25	0.00462376	153	3.80139	0.000143885	0.0113735
Galk1	-0.00468729	136	-4.01838	5.85998e-05	0.00510219	Psmb3	-0.00416695	165	-3.46877	0.000522846	0.0326038
Srsf2	-0.00401184	200	-3.43564	0.000591164	0.0343809	Eif1	-0.00509144	108	-4.23335	2.30239e-05	0.00234938
Alyref	-0.00397299	206	-3.40212	0.00066866	0.0380983	Grn	-0.00418357	164	-3.48251	0.00049673	0.0313233
Ppia	-0.0117266	9	-10.0915	6.02199e-24	9.65626e-21	Meioc	0.00427716	188	3.51475	0.000440176	0.028477
Rtn4	0.00430417	149	3.73899	0.000184763	0.0131675	Rpl38	0.00667735	47	5.49976	3.80308e-08	8.44057e-06
Hba-x	-0.00606084	69	-5.20341	1.95664e-07	3.69115e-05	1810032O08Rik	-0.00426315	153	-3.54832	0.00038769	0.0259798
Hba-a1	0.00569784	66	4.94138	7.7571e-07	0.000113077	Ifrd1	-0.00521772	97	-4.33778	1.43928e-05	0.00159952
Ubb	-0.00915721	23	-7.8748	3.41279e-15	2.32163e-12	Rps29	0.00634345	60	5.22362	1.75458e-07	3.30996e-05
2410006H16Rik	-0.0111467	13	-9.59124	8.70315e-22	1.0283e-18	Erh	-0.00998809	17	-8.28301	1.20102e-16	9.98584e-14
Rpl26	0.00905558	11	7.83826	4.56829e-15	2.9301e-12	Erg28	0.00405446	210	3.33057	0.000866698	0.0496306
Naa38	0.00451284	131	3.91902	8.89096e-05	0.00720553	Ckb	-0.00424086	157	-3.5299	0.000415722	0.0274486
Trp53	-0.00781908	35	-6.72033	1.81314e-11	6.95773e-09	Smc6	0.00584071	76	4.80784	1.52569e-06	0.000235062
Psmb6	-0.00391572	213	-3.35271	0.000800252	0.0440315	Fos	-0.00499603	113	-4.15444	3.26086e-05	0.00319664
Cdc6	-0.00455594	149	-3.90506	9.42016e-05	0.00752574	Glrx5	0.00706488	39	5.82026	5.87548e-09	1.55175e-06
Grn	-0.00599506	74	-5.14666	2.65162e-07	4.72431e-05	Zfp839	0.00829036	22	6.83377	8.27136e-12	3.43859e-09
Rpl38	0.0124886	3	10.8001	3.43695e-27	7.71562e-24	Cep170b	0.00965415	11	7.96166	1.69743e-15	1.15471e-12
1810032O08Rik	-0.00666533	55	-5.72493	1.03476e-08	2.47121e-06	Crip2	-0.00649192	57	-5.39158	6.98392e-08	1.46525e-05
Mycn	-0.00532374	107	-4.56748	4.93616e-06	0.000580167	Fam208b	0.00420857	196	3.45802	0.000544169	0.0338395
Fkbp3	0.00656141	40	5.68643	1.29726e-08	3.0655e-06	Rala	0.00432253	182	3.55227	0.000381927	0.0256703
Rps29	0.0106891	7	9.24761	2.29579e-20	2.5769e-17	Zfp322a	0.00502127	119	4.13014	3.62545e-05	0.00349303
Rpl36al	-0.00834746	29	-7.17619	7.16817e-13	3.42379e-10	Msx2	0.00427358	189	3.51178	0.000445118	0.028714
Erh	-0.00538106	105	-4.61693	3.89461e-06	0.000467541	Rab24	0.00795242	26	6.55428	5.59106e-11	1.99228e-08
Nrde2	0.00558192	72	4.84137	1.2895e-06	0.000172309	H2afy	0.00600748	71	4.94576	7.58466e-07	0.000125197
AC121965.1	0.00636252	43	5.51483	3.49121e-08	7.60915e-06	Gkap1	0.00527474	105	4.33976	1.42635e-05	0.00159305
Ddx24	0.00417085	165	3.62397	0.000290119	0.0190435	Zfp367	-0.00445925	138	-3.71051	0.000206843	0.0153756
Ckb	-0.00900341	25	-7.74211	9.7781e-15	5.93266e-12	Uqcrb	0.00541218	99	4.45343	8.45092e-06	0.00101452
2010107E04Rik	0.0050974	91	4.42335	9.71828e-06	0.00105394	Cox7c	0.00423495	193	3.47983	0.000501734	0.0315502
AC120406.1	-0.00528469	110	-4.53379	5.79341e-06	0.000663552	Gm10260	-0.0154078	5	-12.7653	2.56307e-37	6.39315e-34
Smc6	0.00489346	104	4.2474	2.16267e-05	0.00212938	Btf3	-0.00701681	46	-5.82568	5.688e-09	1.52012e-06
Rrm2	-0.00539015	104	-4.62477	3.75008e-06	0.000452611	Gm10320	-0.00795072	36	-6.59805	4.16614e-11	1.53321e-08
G2e3	0.00459267	124	3.98789	6.66634e-05	0.00564727	Ccnb1	-0.00446284	137	-3.71348	0.00020443	0.0152467
Arid4a	0.00606536	46	5.25845	1.45271e-07	2.91178e-05	Gm10736	-0.0157453	4	-13.0444	6.84061e-39	2.19378e-35
Slirp	0.00392292	187	3.41007	0.000649469	0.0372888	AL607105.1	0.00484498	134	3.98434	6.76669e-05	0.00600417
Glrx5	0.00707547	35	6.12992	8.79214e-10	2.46718e-07	Cks2	-0.00681894	49	-5.66203	1.49589e-08	3.77318e-06
Trmt61a	-0.00450726	156	-3.86306	0.000111975	0.00866678	B230219D22Rik	0.0053828	100	4.42914	9.46107e-06	0.00112376
Crip2	-0.00478665	133	-4.10411	4.05883e-05	0.00370393	Gm10263	0.00582778	78	4.79715	1.6094e-06	0.0002444
Crip1	-0.00672645	53	-5.77766	7.57449e-09	1.84826e-06	Ftl1-ps1	-0.00640349	59	-5.31845	1.04658e-07	2.09773e-05
Actn2	0.00390296	190	3.39285	0.000691705	0.0392124	Tbca	0.0044566	171	3.66315	0.000249136	0.0179258
Hist1h2ae	-0.00515235	117	-4.41962	9.88763e-06	0.00106535	Rpl15	-0.016119	3	-13.3535	1.13066e-40	4.23038e-37
Uqcrb	0.00414511	167	3.60176	0.000316071	0.0205531	Gnl3	-0.00472916	125	-3.93373	8.36389e-05	0.0071392
Btf3	-0.00624118	65	-5.359	8.36857e-08	1.70787e-05	Fermt2	-0.0056369	78	-4.68446	2.80705e-06	0.000391401
Gm10320	0.00708689	34	6.13978	8.26354e-10	2.34821e-07	Micu2	0.00473137	141	3.89039	0.000100084	0.00835238
Gm10736	-0.0144393	4	-12.4319	1.75381e-35	7.87426e-32	Tdh	-0.00532844	89	-4.42935	9.45184e-06	0.00112376
Ddx4	0.00471867	115	4.0966	4.19255e-05	0.0037951	Rgcc	-0.00510924	106	-4.24807	2.15624e-05	0.00222043
Nol7	0.00421569	161	3.66265	0.000249617	0.0168513	Rnf219	0.00551856	94	4.54142	5.58773e-06	0.000700777
Ftl1-ps1	-0.00493792	125	-4.23461	2.28948e-05	0.00223463	Il17rd	0.00490914	127	4.0374	5.40463e-05	0.00495219
Serf1	0.00799988	21	6.92746	4.28457e-12	1.8148e-09	Rec8	0.00682852	41	5.62479	1.85737e-08	4.58199e-06
Rpl15	-0.0129199	7	-11.121	9.91224e-29	2.47244e-25	Sap18	-0.00674859	51	-5.60385	2.09637e-08	5.04406e-06
Gnl3	0.00400857	184	3.48396	0.000494051	0.0292637	Rcbtb1	0.00952079	12	7.85137	4.11523e-15	2.56619e-12
Ttc5	-0.00437133	166	-3.74579	0.00017983	0.0128978	Gm10076	-0.0148492	6	-12.3033	8.70009e-35	1.95308e-31
Psmb5	-0.00507846	120	-4.35586	1.32542e-05	0.00137117	Tpm3-rs7	-0.0109439	12	-9.07351	1.15248e-19	1.176e-16
Wbp4	0.00402957	180	3.50208	0.000461642	0.0279914	Ipo5	-0.00457323	131	-3.80477	0.000141935	0.011259
Mycbp2	0.00443769	139	3.85418	0.000116117	0.0088238	Sub1	0.00405331	211	3.32961	0.000869663	0.0496306
Ppif	0.00477049	111	4.14131	3.45329e-05	0.00324132	Tmem65	0.00555536	92	4.57184	4.8345e-06	0.000616646
Hesx1	0.00861245	15	7.45596	8.92174e-14	4.88498e-11	Pmm1	-0.00695994	47	-5.77865	7.5303e-09	1.96567e-06
Tkt	-0.00453574	150	-3.88763	0.000101226	0.00802975	Smc1b	0.0155351	4	12.8254	1.18204e-37	3.31694e-34
Pbrm1	0.0047015	117	4.08178	4.46914e-05	0.00400998	Slc38a2	-0.00518612	100	-4.31165	1.62039e-05	0.0017573
Ktn1	0.0084984	17	7.35756	1.873e-13	9.77836e-11	Arf3	0.0141274	5	11.6611	2.0138e-31	3.76732e-28
Mrpl52	0.0038625	194	3.35794	0.000785248	0.0436061	Tuba1a	-0.0043308	146	-3.60427	0.000313028	0.0216888
Mphosph8	0.00585436	59	5.07642	3.84614e-07	6.21826e-05	Rpl37	0.00674515	43	5.55584	2.7628e-08	6.46063e-06
Sap18	-0.00425462	174	-3.6451	0.000267288	0.0177525	Cyc1	0.00525091	106	4.32006	1.5599e-05	0.00171322
Tsc22d1	-0.00571874	91	-4.90827	9.1884e-07	0.000130551	Atf4	-0.00858052	29	-7.11891	1.08786e-12	5.19604e-10
Gm10076	-0.00994016	19	-8.55029	1.22778e-17	1.02083e-14	Mov10l1	0.00449648	167	3.69612	0.000218918	0.0160604
9130401M01Rik	0.00589494	54	5.11143	3.19737e-07	5.44209e-05	Dip2b	0.00471248	146	3.87476	0.000106728	0.0087125
Puf60	-0.00451011	153	-3.86552	0.000110854	0.00863135	Atf1	0.00680216	42	5.60299	2.1069e-08	5.04406e-06
Rpap3	0.004158	166	3.61288	0.000302811	0.0198187	Hnrnpa1	-0.00791909	37	-6.57189	4.96804e-11	1.79883e-08
Arf3	-0.00386737	217	-3.311	0.000929636	0.0495261	Gspt1	0.00532404	103	4.38054	1.18388e-05	0.00135596
Atp5g2	-0.00550161	100	-4.72094	2.34758e-06	0.000297744	Tra2b	-0.00539586	88	-4.48511	7.28766e-06	0.000889135
Rpl37	0.00713896	32	6.1847	6.22195e-10	1.81398e-07	Rfc4	0.00412341	202	3.38759	0.000705098	0.0421389
Mtdh	-0.00452396	151	-3.87747	0.000105548	0.00831384	Ndufb4	0.00568233	84	4.67686	2.91306e-06	0.000399894
Laptm4b	-0.00420371	179	-3.60118	0.000316779	0.0205531	Dzip3	0.00534913	102	4.40129	1.0761e-05	0.00125039
Lgals1	-0.00599292	75	-5.14481	2.67792e-07	4.73358e-05	Mis18a	0.00471263	145	3.87489	0.000106675	0.0087125
Gcat	-0.00444997	159	-3.81363	0.000136939	0.0102131	Rpl39l	-0.00622821	61	-5.17349	2.29762e-07	4.22781e-05
Tomm22	-0.00424062	176	-3.63302	0.000280126	0.0184958	Rpl35a	-0.00964724	20	-8.00112	1.23292e-15	9.22594e-13
Atf4	-0.00844779	27	-7.26275	3.79303e-13	1.89221e-10	Cox17	0.0072637	37	5.98469	2.16804e-09	6.00869e-07
Tnrc6b	0.00581789	62	5.04495	4.53641e-07	7.07208e-05	Sod1	-0.00515282	103	-4.28411	1.83471e-05	0.00195201
Hnrnpa1	-0.00784467	34	-6.74241	1.55783e-11	6.13539e-09	Ttc3	0.00442924	175	3.64052	0.00027209	0.0193296
Crebbp	0.00503223	97	4.36712	1.25895e-05	0.00131452	Dynlt1f	-0.005792	69	-4.81272	1.48886e-06	0.000232107
Mcm4	-0.00426174	173	-3.65124	0.000260981	0.0174368	Pdcd2	0.00612586	69	5.04367	4.56687e-07	7.76679e-05
Slc25a1	-0.00398792	203	-3.415	0.000637815	0.036808	Slc9a3r2	0.00497022	123	4.08792	4.35251e-05	0.00408826
Fam162a	0.00463607	121	4.02534	5.6894e-05	0.00498912	Dusp1	-0.00657792	55	-5.46271	4.68923e-08	1.0122e-05
Bbx	0.00620757	45	5.38115	7.40128e-08	1.53844e-05	Glo1	0.00626031	63	5.15486	2.53822e-07	4.59521e-05
Rrn3	-0.00475991	134	-4.08104	4.48351e-05	0.00400998	1700097N02Rik	0.00791411	27	6.5226	6.91012e-11	2.42383e-08
Eif4g1	-0.00574062	89	-4.92714	8.34425e-07	0.000120077	Rps18	0.00826764	23	6.81498	9.42782e-12	3.84809e-09
Eif4a2	-0.00652671	57	-5.60534	2.07845e-08	4.76113e-06	Brd2	-0.0047638	121	-3.96238	7.42066e-05	0.00647732
Rpl35a	-0.010406	15	-8.95216	3.48596e-19	3.40245e-16	1110038B12Rik	-0.00510024	107	-4.24062	2.22902e-05	0.0022849
Son	0.00405791	178	3.52653	0.00042105	0.026039	Cd2ap	0.00422888	195	3.47481	0.000511216	0.0319674
Ttc3	0.00427489	154	3.71373	0.000204225	0.0142824	Srf	-0.00849656	30	-7.04948	1.79593e-12	8.39933e-10
Dusp1	-0.00591341	80	-5.07622	3.85023e-07	6.21826e-05	Dazl	0.0085349	19	7.03601	1.97821e-12	9.02233e-10
U2af1	-0.00614024	66	-5.27192	1.35007e-07	2.73042e-05	Nrtn	0.00471515	144	3.87697	0.000105764	0.00869709
Hsf2bp	0.00568371	67	4.92919	8.25717e-07	0.00011959	Vapa	0.00767499	32	6.32484	2.53493e-10	7.79543e-08
Rps28	0.00699734	36	6.06252	1.34006e-09	3.66867e-07	Ndufv2	0.00428638	187	3.52237	0.000427712	0.0278311
1110038B12Rik	-0.00587428	83	-5.04245	4.59601e-07	7.11557e-05	Smchd1	0.00420352	197	3.45384	0.000552663	0.0342728
Tubb5	-0.00423407	177	-3.62737	0.000286326	0.0188497	Gtf2h5	-0.0042457	156	-3.5339	0.000409481	0.0271163
Dazl	0.00871821	14	7.5472	4.4472e-14	2.55988e-11	Ppp2r1a	-0.00448971	135	-3.7357	0.000187193	0.014197
Vapa	0.00412557	170	3.5849	0.000337207	0.0215668	Hcfc1r1	0.00491736	126	4.04421	5.25008e-05	0.00483029
Ralbp1	0.00554267	73	4.8075	1.52826e-06	0.000201811	Pgp	0.00773593	29	6.37524	1.82675e-10	6.03069e-08
Cebpz	0.00390003	191	3.39032	0.000698118	0.0394762	Gng13	0.00726107	38	5.98251	2.19722e-09	6.01529e-07
Sod2	-0.00521079	113	-4.47003	7.82088e-06	0.000869163	Hmga1	-0.00746489	43	-6.19625	5.78234e-10	1.708e-07
Rps2	-0.00466514	139	-3.99927	6.35378e-05	0.00544412	Snrpc	-0.00561076	80	-4.66283	3.11885e-06	0.000419251
Gng13	0.00816586	20	7.07066	1.54195e-12	6.78732e-10	Cdkn1a	0.00512433	113	4.21538	2.49361e-05	0.00252158
Hmga1	-0.00590492	81	-5.06889	4.00133e-07	6.38775e-05	Vars	-0.00515533	102	-4.28618	1.81771e-05	0.00194313
Snrpc	-0.00429444	171	-3.67945	0.000233734	0.0159486	Pou5f1	-0.0102483	16	-8.49821	1.92529e-17	1.66234e-14
Mapk13	0.00409067	174	3.55479	0.000378282	0.0237872	Gm26917	-0.00887243	28	-7.36033	1.83463e-13	9.36034e-11
Cdkn1a	0.00429925	150	3.73475	0.000187903	0.013342	Gm42418	-0.0116139	11	-9.62758	6.11504e-22	7.22508e-19
Ndufv3	0.00670743	39	5.8124	6.15842e-09	1.53612e-06	Rpl36	0.00623035	66	5.13008	2.89613e-07	5.07932e-05
Ndufa7	0.00687373	37	5.95588	2.58683e-09	6.75253e-07	Wdr43	-0.00689644	48	-5.72613	1.02747e-08	2.62109e-06
Pou5f1	-0.0104443	14	-8.98523	2.58189e-19	2.63459e-16	Yipf4	0.00481751	137	3.96162	7.4442e-05	0.00647732
Dnph1	-0.00405569	196	-3.47347	0.000513782	0.0302727	Epcam	0.00572594	82	4.71293	2.44185e-06	0.000349153
Ccnd3	-0.00579092	86	-4.97054	6.6768e-07	0.000100596	Rock1	0.00502681	118	4.13472	3.55386e-05	0.00343881
Rpl36	0.00424032	158	3.68391	0.000229687	0.0158307	Etf1	-0.00468354	128	-3.896	9.77937e-05	0.00819168
Wdr43	0.00955202	9	8.26657	1.37872e-16	9.98418e-14	Gm3550	-0.00513205	104	-4.26694	1.98176e-05	0.00208867
Eml4	0.00562704	69	4.8803	1.05926e-06	0.000144996	Txnl4a	-0.00573033	71	-4.76172	1.91947e-06	0.000287268
Lman1	0.00396291	186	3.44457	0.000571977	0.0333515	Gstp1	-0.00402819	180	-3.35401	0.000796501	0.0462032
Paip2	0.0042465	157	3.68923	0.000224932	0.0155849	Stip1	-0.00425895	154	-3.54485	0.000392831	0.026246
Eif1a	0.0052598	85	4.56346	5.03174e-06	0.00058832	Cox8a	-0.00408776	171	-3.40327	0.000665835	0.0402893
Pmaip1	0.00559129	71	4.84946	1.23801e-06	0.000166419	Avpi1	-0.00399815	183	-3.32917	0.000871061	0.0496306
Gstp1	-0.00546608	103	-4.69028	2.72828e-06	0.000336523	Eif3a	-0.00413047	166	-3.4386	0.000584741	0.035964
Malat1	0.00559397	70	4.85176	1.2237e-06	0.000166289	Eif1ad	0.00478191	139	3.93218	8.41776e-05	0.00715796
Psat1	-0.00486049	127	-4.16781	3.07537e-05	0.00295039	Snhg1	-0.0165894	2	-13.7424	5.65362e-43	2.53836e-39
Avpi1	-0.0060956	68	-5.2334	1.6642e-07	3.22065e-05	Ubxn1	-0.00400011	182	-3.33079	0.000866013	0.0496306
Ndufb8	-0.00507862	119	-4.356	1.3246e-05	0.00137117	Slf2	0.00550186	95	4.5276	5.96571e-06	0.000744023
Usmg5	0.00640652	42	5.55279	2.81152e-08	6.37532e-06	Sfr1	0.00460215	159	3.78352	0.000154627	0.0118877
Shtn1	0.00420315	163	3.65184	0.000260373	0.0174368	Pdcd4	0.00450533	165	3.70344	0.000212694	0.0157065
Sptbn2	-0.00530884	108	-4.55463	5.24787e-06	0.000610412	Shoc2	0.00509834	115	4.19388	2.74224e-05	0.00272392
Cfl1	-0.00833557	30	-7.16594	7.72572e-13	3.61322e-10	Rbm17	0.0042889	186	3.52445	0.000424366	0.0276936
Snhg1	-0.0124699	8	-10.7329	7.13574e-27	1.45627e-23	Nacc2	0.00633374	61	5.21559	1.83235e-07	3.42787e-05
Pcgf5	-0.00466151	140	-3.99614	6.43845e-05	0.0054957	Rab14	0.00484847	133	3.98723	6.68494e-05	0.00595517
Hells	0.00654478	41	5.67207	1.41081e-08	3.29908e-06	Nr6a1	0.00603473	70	4.9683	6.75431e-07	0.000112317
Pdcd4	0.00762286	25	6.60218	4.05146e-11	1.46342e-08	Rpl35	-0.00487999	118	-4.05847	4.93945e-05	0.00458206
Rpp38	0.00420661	162	3.65482	0.000257365	0.0172982	Atf2	0.00464951	151	3.82268	0.000132008	0.0105461
Rbm17	0.00437345	144	3.79876	0.000145422	0.0107742	Cyct	0.00553602	93	4.55585	5.21735e-06	0.000661719
Strbp	0.0049067	101	4.25882	2.05504e-05	0.00205039	Madd	0.00748994	34	6.17179	6.75191e-10	1.96849e-07
Cir1	0.00410833	171	3.57003	0.000356936	0.0226947	B230118H07Rik	0.0042899	185	3.52528	0.000423033	0.0276936
Mdk	-0.00819396	32	-7.04376	1.8712e-12	8.07819e-10	Ldlrad3	0.00422995	194	3.4757	0.000509523	0.0319505
Zfp106	0.00472868	113	4.10524	4.03898e-05	0.00370086	Trim44	0.00407489	208	3.34746	0.000815572	0.0471876
Snrpb	-0.00632516	62	-5.43146	5.58959e-08	1.18378e-05	Srp14	0.00558281	90	4.59455	4.33693e-06	0.000562773
Esf1	0.00465359	119	4.04045	5.33482e-05	0.00473365	Trmt6	-0.00419522	162	-3.49215	0.000479153	0.0305583
Defb19	0.0075516	26	6.5407	6.12299e-11	2.14774e-08	E2f1	0.00746718	35	6.15298	7.60419e-10	2.18854e-07
E2f1	-0.00518904	114	-4.45127	8.53651e-06	0.000939393	Rbm39	-0.00762892	41	-6.33191	2.42139e-10	7.63275e-08
Eif2s2	0.00478196	108	4.1512	3.30736e-05	0.00314606	Scand1	0.00844456	20	6.9613	3.37152e-12	1.48406e-09
Scand1	0.0043621	145	3.78897	0.000151272	0.0111707	Nmt2	-0.00560689	81	-4.65963	3.16772e-06	0.000423287
Snhg17	-0.00486798	126	-4.17427	2.98943e-05	0.00288025	Set	-0.00529342	92	-4.40039	1.08057e-05	0.00125039
Sdc4	0.0116686	5	10.0926	5.95534e-24	9.65626e-21	Endog	0.00568178	85	4.6764	2.91958e-06	0.000399894
Gm14303	0.00524173	86	4.54787	5.41924e-06	0.000627095	Hspa5	-0.00411557	167	-3.42628	0.000611911	0.03743
Urm1	-0.00400778	201	-3.43213	0.000598855	0.0347382	Sp3os	0.00949171	13	7.82731	4.98407e-15	3.02398e-12
Sptan1	0.00518041	88	4.49496	6.95815e-06	0.000781018	Mtx2	0.00507017	116	4.17058	3.03822e-05	0.00299144
Hspa5	-0.00439137	164	-3.76308	0.000167833	0.0121538	Ssrp1	-0.00432096	147	-3.59614	0.000322974	0.0221726
Dync1i2	0.00444704	135	3.86226	0.000112345	0.00866678	1700020I14Rik	0.00449389	168	3.69398	0.000220767	0.0161433
Zc3h15	0.00540464	80	4.68842	2.75318e-06	0.000337738	Serf2	-0.00963193	21	-7.98845	1.36642e-15	9.89508e-13
Nop10	0.0050647	95	4.39514	1.10702e-05	0.00117224	Id1	0.00887067	17	7.3137	2.5989e-13	1.2965e-10
Nusap1	0.00425351	156	3.69528	0.000219642	0.0152655	Dynlrb1	-0.00404871	177	-3.37098	0.00074902	0.0440177
Serf2	-0.00869971	26	-7.48009	7.42705e-14	4.16825e-11	Tgif2	-0.0042248	159	-3.51661	0.000437094	0.0283593
Eif3j1	0.00721032	31	6.24627	4.20374e-10	1.28958e-07	1110008F13Rik	0.013351	8	11.0191	3.09202e-28	4.3383e-25
Dut	-0.00417868	182	-3.57958	0.000344152	0.0219485	Ube2c	-0.00474591	123	-3.94758	7.89448e-05	0.00679016
Nop56	-0.00460709	143	-3.94919	7.84172e-05	0.00657759	Zfas1	-0.00983529	19	-8.15664	3.44464e-16	2.66651e-13
Dstn	0.00541056	79	4.69353	2.68529e-06	0.0003349	Stx16	0.00492541	125	4.05087	5.10285e-05	0.00471415
Cst9	0.00381192	204	3.3143	0.000918717	0.0491054	Serp1	-0.00445607	139	-3.70788	0.000209004	0.0154849
Raly	-0.00451595	152	-3.87056	0.000108586	0.00852322	Rps3a1	-0.00835558	32	-6.93288	4.12352e-12	1.74658e-09
Map1lc3a	0.00591966	53	5.13275	2.85535e-07	4.96897e-05	Snapin	0.00411042	204	3.37684	0.000733231	0.0433166
Romo1	0.0050923	92	4.41894	9.9184e-06	0.00106535	Sycp1	0.00755345	33	6.22432	4.83652e-10	1.44767e-07
Phf20	0.00465588	118	4.04243	5.28997e-05	0.00471249	Atp5f1	0.00458	160	3.7652	0.000166416	0.0127504
1110008F13Rik	0.00798215	22	6.91216	4.77323e-12	1.98434e-09	Prpf38b	-0.00406753	175	-3.38654	0.000707798	0.0421468
Ube2c	-0.00682532	51	-5.86297	4.54663e-09	1.14682e-06	Rpsa-ps10	-0.0108732	13	-9.015	1.96875e-19	1.92158e-16
Zfas1	-0.0102862	17	-8.84882	8.845e-19	7.94246e-16	Rabggtb	-0.00702946	45	-5.83614	5.34242e-09	1.44496e-06
Tfap2c	-0.00546684	102	-4.69093	2.7196e-06	0.000336523	Smg5	-0.00515655	101	-4.2872	1.80943e-05	0.00194313
Rps21	0.00775836	24	6.71909	1.82862e-11	6.95773e-09	Tpm3	0.00663996	49	5.46884	4.52997e-08	9.87313e-06
Ppdpf	-0.00408666	191	-3.50019	0.000464926	0.0280568	Mcl1	-0.00507429	109	-4.21917	2.45209e-05	0.00249081
Hey1	-0.00467011	138	-4.00356	6.23958e-05	0.0053874	Psma5	-0.00625224	60	-5.19336	2.06535e-07	3.83182e-05
Mrps28	-0.00404229	198	-3.46191	0.000536363	0.0314381	Rps20	-0.00619552	62	-5.14645	2.65466e-07	4.69248e-05
1810022K09Rik	0.00685837	38	5.94262	2.80495e-09	7.23773e-07	Wwp1	0.00413226	201	3.39491	0.00068652	0.0413182
Lrrc34	-0.00555524	98	-4.7672	1.86802e-06	0.000242399	Topors	-0.0051955	98	-4.31941	1.56448e-05	0.00171322
Gnb4	0.00434185	146	3.7715	0.000162268	0.0118504	Txn1	-0.00476745	120	-3.9654	7.32729e-05	0.0064254
Ccna2	-0.00439816	163	-3.76894	0.000163944	0.0119106	Rps6	-0.00985862	18	-8.17593	2.93593e-16	2.35388e-13
Ndufc1	0.00453779	126	3.94055	8.12966e-05	0.00670966	Jun	-0.00589517	66	-4.89805	9.67927e-07	0.000157456
Commd2	0.00383308	198	3.33255	0.000860528	0.0467748	Uqcrh	0.00536683	101	4.41593	1.00578e-05	0.00118288
Mnd1	0.00516768	89	4.48398	7.32628e-06	0.000818247	Nasp	-0.0055266	84	-4.59323	4.36433e-06	0.000563074
Rps3a1	0.00385693	195	3.35314	0.00079901	0.0440315	Ybx1	-0.00405771	176	-3.37842	0.000729025	0.0431818
Pmf1	-0.00413777	184	-3.54429	0.000393679	0.0246176	Nudc	-0.00420246	160	-3.49813	0.000468524	0.0300511
Cks1b	0.00453357	128	3.9369	8.25402e-05	0.00674903	Zfp593	-0.00423452	158	-3.52465	0.000424042	0.0276936
Ubap2l	0.00410668	173	3.56861	0.000358885	0.0226947	Rab2a	0.00584023	77	4.80744	1.52876e-06	0.000235062
Rps27	0.0059659	51	5.17265	2.30798e-07	4.28197e-05	Clta	-0.00506115	111	-4.2083	2.57303e-05	0.00257865
Prpf38b	-0.00440057	162	-3.77101	0.000162587	0.0118504	Anp32b	0.00453768	164	3.7302	0.000191329	0.0143265
Aimp1	0.00428908	152	3.72597	0.000194564	0.0137351	Zfp462	0.00785543	28	6.47406	9.54011e-11	3.24494e-08
Rpsa-ps10	0.0106804	8	9.24008	2.46308e-20	2.63303e-17	L1td1	-0.00493312	115	-4.10241	4.08872e-05	0.00390586
Rabggtb	-0.00627342	63	-5.38681	7.17187e-08	1.50469e-05	Ipp	0.00566818	87	4.66516	3.08384e-06	0.000417043
Ssr2	-0.00505404	122	-4.33479	1.45898e-05	0.00148876	Psmb2	0.00470942	147	3.87223	0.000107844	0.00877173
Ube2q1	0.00572387	64	4.96383	6.91159e-07	0.000102754	Snhg12	-0.0123806	9	-10.2616	1.049e-24	1.38523e-21
Mcl1	-0.00481391	131	-4.12763	3.66526e-05	0.00340006	Rsrp1	0.00639185	55	5.26364	1.41228e-07	2.78108e-05
Igsf3	0.00571934	65	4.95993	7.05203e-07	0.000104152	Rcc2	-0.00605321	64	-5.02876	4.93663e-07	8.33251e-05
Psma5	0.00503248	96	4.36734	1.25771e-05	0.00131452	Zfp992	-0.00406847	174	-3.38732	0.000705787	0.0421389
Zfp292	0.00453828	125	3.94097	8.11543e-05	0.00670966	Eno1	-0.00583054	67	-4.8446	1.26867e-06	0.000203431
Topors	-0.00413626	185	-3.54298	0.000395628	0.0246707	Klhl21	0.00498236	121	4.09796	4.16804e-05	0.00396476
Tex10	0.00588098	56	5.09938	3.4076e-07	5.70875e-05	Aurkaip1	0.00638095	58	5.25463	1.48318e-07	2.84581e-05
Txn1	-0.00433602	167	-3.71532	0.000202943	0.0142371	Sdf4	-0.00566525	76	-4.7079	2.50278e-06	0.000355601
Psip1	0.00442142	141	3.84015	0.00012296	0.00929403	Tomm7	-0.00581512	68	-4.83185	1.35273e-06	0.000213856
Bnc2	0.00553981	74	4.80504	1.5472e-06	0.000203117	Rheb	0.00409474	207	3.36387	0.000768572	0.0448148
Rps6	-0.0058367	84	-5.01004	5.4419e-07	8.31056e-05	Ost4	-0.0040813	172	-3.39793	0.000678968	0.0409736
Jun	-0.00667765	54	-5.73556	9.71905e-09	2.34605e-06	Mrfap1	0.0051824	110	4.2634	2.01341e-05	0.0021121
Uqcrh	0.00477968	109	4.14924	3.33584e-05	0.00315976	Msx1	0.00667556	48	5.49828	3.83509e-08	8.44057e-06
Ybx1	0.00413168	169	3.59017	0.000330459	0.0212564	Bend4	0.00802284	25	6.61252	3.77826e-11	1.41364e-08
Ndufs5	-0.00410235	188	-3.51373	0.000441864	0.0270283	5430416N02Rik	-0.0107581	14	-8.91984	4.66959e-19	4.36782e-16
Akirin1	0.00444129	137	3.85729	0.00011465	0.00878423	Hsd17b11	-0.00470433	127	-3.9132	9.10812e-05	0.00768678
Gjb3	-0.00506381	121	-4.34323	1.40404e-05	0.00143923	Evi5	0.00585676	75	4.82112	1.42757e-06	0.000224108
Park7	0.00470609	116	4.08575	4.39354e-05	0.00396107	Chchd2	-0.00522464	96	-4.34351	1.40225e-05	0.00157396
Pnisr	0.00481249	107	4.17754	2.94673e-05	0.00285134	Eif4h	-0.00674703	52	-5.60256	2.11209e-08	5.04406e-06
Gm11942	0.00887483	13	7.68232	1.56228e-14	9.22939e-12	Fkbp6	0.00884109	18	7.28923	3.11723e-13	1.52128e-10
Ube2r2	0.00452026	130	3.92542	8.6578e-05	0.00704199	Actb	-0.00650078	56	-5.39891	6.70476e-08	1.41995e-05
Clta	-0.00830532	31	-7.13983	9.34459e-13	4.28116e-10	Cdx2	0.0047257	143	3.8857	0.000102036	0.00845242
Nans	-0.00388175	216	-3.32341	0.000889254	0.0476441	Mrpl33	-0.00427965	151	-3.56198	0.000368075	0.0248883
Sec61b	-0.0039888	202	-3.41576	0.000636037	0.0368	Gm1673	0.00522544	108	4.29899	1.71577e-05	0.00185179
L1td1	-0.00484755	128	-4.15665	3.22947e-05	0.00308504	N4bp2	0.00435531	181	3.57937	0.000344422	0.0234301
Ipp	0.00824134	19	7.13578	9.62401e-13	4.32099e-10	Gm3511	-0.00666533	54	-5.535	3.11236e-08	7.20304e-06
Marcksl1	-0.00611549	67	-5.25056	1.51639e-07	3.01252e-05	Ung	0.00637292	59	5.24799	1.53769e-07	2.92539e-05
Snhg12	-0.0140269	6	-12.0761	1.41257e-33	4.53011e-30	Rplp0	-0.00543598	86	-4.51829	6.23419e-06	0.000773211
Rpa2	-0.00429696	170	-3.68162	0.000231753	0.0158617	Arpc3	-0.00523696	95	-4.3537	1.3386e-05	0.00151006
Eno1	-0.00460121	146	-3.94412	8.00942e-05	0.00665939	Rnf34	0.00410339	205	3.37103	0.000748879	0.0440177
Klhl21	-0.0055427	99	-4.75638	1.97091e-06	0.000254281	Eif3b	-0.00409193	170	-3.40672	0.000657482	0.0398914
Abcf2	-0.00407033	195	-3.4861	0.000490112	0.0291072	Brca2	0.00470049	149	3.86485	0.000111159	0.00897631
Lrpap1	-0.00653354	56	-5.61124	2.00887e-08	4.64918e-06	Akr1b3	-0.00678689	50	-5.63553	1.74518e-08	4.35305e-06
Rfc1	0.00382698	201	3.3273	0.000876921	0.0473221	Mtpn	0.00638189	57	5.25541	1.47697e-07	2.84581e-05
Ccni	0.003825	202	3.32559	0.00088233	0.0474908	Tra2a	-0.00546487	85	-4.54218	5.56751e-06	0.000700777
5430416N02Rik	-0.0115939	11	-9.97703	1.92126e-23	2.69565e-20	Cycs	-0.00571117	73	-4.74588	2.07599e-06	0.0003046
Atp5k	0.00443713	140	3.8537	0.000116346	0.0088238	Tmsb10	-0.00411191	168	-3.42324	0.000618784	0.0377475
Ulk1	-0.00460492	145	-3.94732	7.90303e-05	0.00659536	Tuba3a	0.00646869	53	5.3272	9.97388e-08	2.02589e-05
Pebp1	-0.00602982	70	-5.17665	2.25908e-07	4.22617e-05	Ergic2	0.00410013	206	3.36833	0.000756252	0.0442112
Ubc	-0.00636334	61	-5.46439	4.64502e-08	1.00265e-05	Stra8	0.0138094	6	11.3982	4.26889e-30	7.37171e-27
Eif4h	-0.00407377	194	-3.48907	0.000484711	0.0289396	Luc7l2	0.00926414	14	7.63911	2.18731e-14	1.25905e-11
Pdgfa	-0.00721563	45	-6.19971	5.65682e-10	1.67092e-07	Stk31	0.00731028	36	6.02322	1.70984e-09	4.79803e-07
Actb	-0.00600155	73	-5.15226	2.57364e-07	4.65932e-05	Krcc1	0.00567235	86	4.6686	3.03262e-06	0.000412602
Pdap1	0.00488978	105	4.24422	2.1935e-05	0.0021503	Suclg1	0.00504051	117	4.14606	3.38252e-05	0.00330149
Hmgb1	-0.00429934	168	-3.68368	0.000229891	0.0158307	Snrpg	0.0076815	31	6.33023	2.44803e-10	7.63275e-08
Dnajb6	0.00605393	47	5.24859	1.53268e-07	3.01816e-05	Gata2	0.00559998	88	4.60875	4.05091e-06	0.000534934
Uchl1	0.00602899	49	5.22708	1.72207e-07	3.30417e-05	2810474O19Rik	0.00460815	158	3.78848	0.000151572	0.011693
Rpl5	0.00448566	133	3.89557	9.79693e-05	0.00779898	Chmp2a	0.00482527	136	3.96804	7.24658e-05	0.00637955
Ung	-0.0113978	12	-9.8079	1.0411e-22	1.3748e-19	Selenow	-0.00434197	144	-3.61351	0.000302078	0.0211257
Denr	0.00489819	103	4.25148	2.12363e-05	0.00210014	Calm3	0.0042919	184	3.52693	0.000420401	0.0276762
Zcwpw1	0.00420085	164	3.64985	0.00026239	0.0174789	Prmt1	-0.00556811	82	-4.62756	3.69993e-06	0.000491478
Fscn1	-0.00411148	187	-3.5216	0.000428951	0.0263101	Bcl2l12	0.00441802	176	3.63124	0.000282065	0.0199122
Arpc1b	-0.00836366	28	-7.19017	6.47112e-13	3.15805e-10	Rps11	-0.00474676	122	-3.94828	7.87135e-05	0.00679016
Gm9825	0.00460641	123	3.99975	6.34104e-05	0.00544412	Ftl1	-0.0202427	1	-16.7639	4.48334e-63	5.03233e-59
Rpa3	-0.00438265	165	-3.75556	0.000172956	0.0124445	Hbb-bt	0.00909252	16	7.49718	6.52073e-14	3.40428e-11
Ndufa5	0.00391129	189	3.40004	0.000673769	0.0382923	Hbb-bs	0.0204782	1	16.9134	3.5818e-64	8.04079e-60
Gadd45a	-0.0039792	205	-3.40748	0.000655669	0.0374532	Hbb-bh1	-0.00407583	173	-3.3934	0.000690296	0.0414343
Tmsb10	-0.0101924	18	-8.76794	1.81959e-18	1.57107e-15	Hbb-y	0.00770719	30	6.35147	2.13264e-10	6.83937e-08
Hk2	0.00588816	55	5.10558	3.29783e-07	5.56639e-05	Ndufab1	0.0048556	132	3.99312	6.52082e-05	0.00583211
Ino80b	0.00408515	175	3.55003	0.000385183	0.0241535	Atxn2l	-0.00567763	75	-4.71814	2.38008e-06	0.000342502
Egr4	0.0054552	77	4.73204	2.22272e-06	0.00028351	Aldoa	-0.00431661	148	-3.59254	0.00032747	0.0223694
Snrnp27	0.0053754	82	4.6632	3.11334e-06	0.000377792	Ifitm2	-0.00950598	24	-7.88429	3.16336e-15	2.02898e-12
Gapdh	-0.00983351	21	-8.45828	2.71352e-17	2.10054e-14	Sct	0.00542578	98	4.46468	8.0189e-06	0.00096783
Wbp11	0.00414181	168	3.59891	0.00031955	0.0206731	Cdkn1c	0.00460819	157	3.78851	0.000151551	0.011693
Rpl38-ps2	0.00754532	27	6.53529	6.34882e-11	2.19269e-08	Phlda2	0.0113501	10	9.36426	7.65849e-21	8.18693e-18
Tes	-0.00415982	183	-3.56331	0.000366204	0.0230925	Ndufa3	0.00820204	24	6.76072	1.37305e-11	5.40766e-09
Lsm8	0.00453498	127	3.93812	8.21224e-05	0.00674903	Tmem160	0.00545091	96	4.48546	7.27564e-06	0.000889135
Stk31	0.0071166	33	6.16541	7.03016e-10	2.02334e-07	Fbl	-0.00403737	179	-3.3616	0.000774921	0.0450679
Gng12	-0.0042422	175	-3.63438	0.000278651	0.0184526	Rps16	-0.00448286	136	-3.73003	0.000191454	0.0143265
Snrpg	0.00464665	120	4.03447	5.47266e-05	0.00482743	Lgals7	0.00627086	62	5.16358	2.42268e-07	4.42168e-05
Nfu1	0.0042253	159	3.67095	0.000241654	0.016439	Cox7a1	0.0058275	79	4.79692	1.61126e-06	0.0002444
Setd5	0.00446637	134	3.87892	0.000104919	0.00829342	Ndufc2	0.00437715	180	3.59744	0.000321368	0.0221301
Hnrnpf	-0.0053683	106	-4.60593	4.10631e-06	0.000490333	Rab6a	0.00639246	54	5.26415	1.4084e-07	2.78108e-05
Dppa3	0.0122361	4	10.5822	3.60216e-26	6.73874e-23	Timm10b	-0.00443671	140	-3.69187	0.000222614	0.0162255
Phb2	-0.00411193	186	-3.52199	0.000428316	0.0263101	Eif3f	0.0181162	3	14.96	1.34035e-50	7.52239e-47
Mlf2	-0.00625378	64	-5.36987	7.87938e-08	1.62279e-05	Rpl27a	-0.00961473	22	-7.97423	1.53335e-15	1.07569e-12
Rps4l	-0.00709418	46	-6.09493	1.09487e-09	3.0344e-07	Uqcrc2	0.00480203	138	3.94882	7.85368e-05	0.00679016
2810474O19Rik	0.00462182	122	4.01304	5.9942e-05	0.00519551	Rbbp6	-0.00425512	155	-3.54168	0.000397584	0.0264847
Tnnt1	0.00583967	60	5.06374	4.11105e-07	6.49922e-05	Glrx3	0.00556559	91	4.58031	4.64289e-06	0.000595589
Pold1	-0.00398249	204	-3.41032	0.000648878	0.0372888	Utf1	-0.00418811	163	-3.48627	0.000489815	0.0310272
Prmt1	-0.00450997	154	-3.8654	0.000110908	0.00863135	Mrpl23	-0.00466244	129	-3.87856	0.000105079	0.00867246
Ftl1	-0.0077494	36	-6.66022	2.73421e-11	1.02301e-08	Vdac3	0.00577129	80	4.75043	2.02984e-06	0.000299789
Mfge8	-0.00593745	79	-5.09695	3.45163e-07	5.73967e-05	Smarca5	0.00697528	40	5.74616	9.1294e-09	2.3557e-06
BC048679	-0.00455618	148	-3.90527	9.41196e-05	0.00752574	Tecr	0.00419812	199	3.44937	0.000561887	0.0346533
Rps3	0.00401207	183	3.48698	0.000488508	0.0290889	Calr	-0.00671299	53	-5.57441	2.48367e-08	5.86905e-06
Hbb-bt	0.00537551	81	4.66329	3.11191e-06	0.000377792	Cfap20	-0.00462732	130	-3.8495	0.000118357	0.00948928
Hbb-bs	0.0161127	1	13.9268	4.35298e-44	3.25733e-40	Gcsh	-0.00404591	178	-3.36866	0.000755333	0.0442112
Hbb-bh1	-0.00403532	199	-3.4559	0.000548458	0.0320634	Tomm20	-0.00641312	58	-5.32641	1.00171e-07	2.02589e-05
Hbb-y	-0.00570866	92	-4.89957	9.6048e-07	0.000134761	Pcm1	0.00419901	198	3.45011	0.000560352	0.0346533
Trim12c	0.00484011	106	4.20138	2.65297e-05	0.00257821	Isyna1	-0.0061491	63	-5.10806	3.25485e-07	5.6642e-05
Knop1	0.00585635	58	5.07813	3.81159e-07	6.21826e-05	Lsm4	-0.00955906	23	-7.92819	2.2237e-15	1.46823e-12
Ppp4c	-0.00480419	132	-4.11924	3.80128e-05	0.00351173	Mrpl34	-0.00449283	134	-3.73828	0.000185286	0.0141
Aldoa	-0.00725924	44	-6.23733	4.45113e-10	1.33231e-07	Klf2	-0.00540588	87	-4.49339	7.00971e-06	0.000864621
Ifitm2	-0.00601101	71	-5.16042	2.4639e-07	4.53378e-05	Dnajb1	0.00615363	67	5.06664	4.04906e-07	6.9921e-05
H19	-0.00578708	87	-4.96723	6.79175e-07	0.000101645	Adgrl1	-0.00489477	117	-4.0707	4.68727e-05	0.00438435
Phlda2	-0.00691504	50	-5.94037	2.84379e-09	7.25457e-07	Dhps	0.00462012	154	3.79838	0.000145647	0.0114724
Ndufa3	0.00528356	84	4.58396	4.56247e-06	0.000539068	Map1lc3b	-0.00531204	90	-4.41579	1.00641e-05	0.00118288
Cnot3	0.00529917	83	4.59742	4.2775e-06	0.000508071	Gm21399	0.00439853	177	3.61511	0.000300216	0.0210902
Tsen34	-0.00427455	172	-3.6623	0.000249965	0.0168513	Ankrd49	0.00472823	142	3.88779	0.000101163	0.00841111
Trim28	-0.00481962	130	-4.13255	3.58761e-05	0.00334184	Tbrg1	-0.00575297	70	-4.78045	1.74901e-06	0.000263513
Rps19	-0.00527826	111	-4.52824	5.94767e-06	0.000677763	Tex12	0.00484021	135	3.9804	6.88001e-05	0.00608068
Polr2i	0.00383326	197	3.33271	0.00086004	0.0467748	Atm	0.00519574	109	4.27443	1.91626e-05	0.00202916
Cep89	-0.00644233	59	-5.53254	3.15627e-08	7.01535e-06	Rplp1	-0.00570253	74	-4.73874	2.15056e-06	0.00031147
Rpl14-ps1	0.00753523	28	6.52658	6.72869e-11	2.25451e-08	Dppa5a	-0.012005	10	-9.95101	2.49634e-23	3.11336e-20
Rpl18	-0.00597038	77	-5.12537	2.96957e-07	5.12799e-05	Eef1a1	-0.00911831	27	-7.56368	3.91822e-14	2.14537e-11
Ldha	-0.00700242	49	-6.01575	1.7905e-09	4.72882e-07	Snhg5	-0.00409238	169	-3.4071	0.000656577	0.0398914
Selenos	-0.00394704	207	-3.37973	0.000725571	0.0409255	Armc8	0.00599043	72	4.93166	8.15341e-07	0.000133603
Eif3f	0.00899362	12	7.78481	6.98171e-15	4.35368e-12	Dcun1d5	0.0136743	7	11.2864	1.53163e-29	2.352e-26
Rpl27a	-0.00800096	33	-6.87725	6.10206e-12	2.49064e-09	Thyn1	0.00518037	111	4.26172	2.02862e-05	0.00211816
Zfp771	0.00514208	90	4.4619	8.12367e-06	0.000898366	Hspa8	-0.0142797	7	-11.8323	2.65713e-32	5.42271e-29
Timm44	0.00471987	114	4.09764	4.17386e-05	0.00379348	Rps25	-0.005627	79	-4.67627	2.92141e-06	0.000399894
Ankrd10	-0.00390194	214	-3.34082	0.000835299	0.0457357	Cox5a	0.00461166	155	3.79138	0.000149811	0.011693
Nudc-ps1	0.00429848	151	3.73408	0.000188401	0.013342	Pkm	-0.00572753	72	-4.75941	1.94158e-06	0.000288653
Frg1	0.00735623	30	6.37215	1.86396e-10	5.89354e-08	Herc1	0.0043856	178	3.60443	0.000312842	0.0216888
Ndufa13	-0.00441437	161	-3.78292	0.000154997	0.011371	Copb2	0.00470235	148	3.86639	0.000110459	0.00895199
Uba52	-0.0192443	1	-16.5775	1.01424e-61	2.27686e-57	Stag1	0.00444224	172	3.65127	0.000260948	0.0187157
Ier2	-0.00989644	20	-8.51257	1.70119e-17	1.36393e-14	Anapc13	0.00456003	161	3.74868	0.000177765	0.0135736
Nudt21	-0.00460671	144	-3.94886	7.85243e-05	0.00657759	Rrp9	-0.00434009	145	-3.61196	0.000303895	0.0211868
Gm8730	-0.00759777	39	-6.5294	6.60355e-11	2.24611e-08	Gpx1	-0.008069	35	-6.69587	2.14393e-11	8.15747e-09
Rfwd3	-0.00462341	142	-3.96327	7.39313e-05	0.00623942	Rpsa	0.0042693	190	3.50824	0.000451073	0.0290148
Cfdp1	0.00565447	68	4.90396	9.39224e-07	0.000132608	Rpl39	0.00916402	15	7.55631	4.1468e-14	2.21646e-11
Tomm20	-0.0076798	38	-6.60017	4.10689e-11	1.46342e-08	Rhox1	0.0045379	163	3.73038	0.00019119	0.0143265
Pet100	0.00402893	181	3.50153	0.000462595	0.0279914	1700013H16Rik	0.00542884	97	4.46721	7.92448e-06	0.000961604
Pcm1	0.00583351	61	5.05842	4.22735e-07	6.63634e-05	Idh3g	0.00464299	152	3.8173	0.000134922	0.0107407
Hmgb2	-0.00563658	97	-4.83738	1.31563e-06	0.000174761	Maged1	0.00638474	56	5.25777	1.45813e-07	2.84581e-05
Fkbp8	-0.00392342	210	-3.35936	0.000781239	0.0435187	Cited1	0.00531473	104	4.37284	1.22641e-05	0.00139755
Lsm4	-0.00967366	22	-8.32037	8.76888e-17	6.56175e-14	Hmgn5	-0.00519202	99	-4.31653	1.585e-05	0.00172727
Klf2	-0.00549313	101	-4.71362	2.43358e-06	0.000305204	Taf7l	0.00454143	162	3.7333	0.000188989	0.0142849
Ndufb7	-0.00409186	190	-3.50467	0.000457166	0.0278128	Pdha1	-0.00781466	38	-6.48552	8.84235e-11	3.05388e-08
Dnajb1	-0.00447903	157	-3.8387	0.000123685	0.00931747	Ofd1	0.00437902	179	3.59898	0.00031947	0.022067
Syce2	-0.00441797	160	-3.78603	0.000153073	0.0112666	Ube2a	0.00614771	68	5.06174	4.15447e-07	7.11937e-05
Prdx2	-0.00504467	123	-4.32671	1.51355e-05	0.00153745	Dusp9	0.0116333	9	9.59851	8.11093e-22	9.10411e-19
Hsbp1	0.00604577	48	5.24155	1.59233e-07	3.10836e-05	Slc6a8	0.00447981	170	3.68233	0.000231108	0.0167359
Cdt1	-0.0056952	95	-4.88796	1.01887e-06	0.000140322	Gdi1	0.00444077	173	3.65005	0.00026219	0.0187449
Rpl13	-0.00482885	129	-4.14052	3.46527e-05	0.00324132	Yipf6	0.0066947	46	5.51412	3.50539e-08	7.86925e-06
Scaper	0.00453311	129	3.93651	8.26756e-05	0.00674903	Cox7b	-0.0103528	15	-8.58465	9.1114e-18	8.18167e-15
Polr2m	0.00430819	148	3.74246	0.000182227	0.0130281	Rpl36a	0.00490327	129	4.03255	5.51742e-05	0.0050146
Eef1a1	-0.0141336	5	-12.1682	4.59202e-34	1.7181e-30	Eif1ax	0.0040698	209	3.34325	0.000828047	0.0477862
Snhg5	-0.00565214	96	-4.8508	1.22963e-06	0.000166289	Map7d2	0.00486167	131	3.99815	6.38406e-05	0.00573263
Plcd1	-0.00743379	41	-6.38793	1.6815e-10	5.39256e-08	Erdr1	0.00418171	200	3.43581	0.000590795	0.036237
Cwf19l2	0.00543417	78	4.7139	2.43022e-06	0.000305204
Dcun1d5	0.00547235	76	4.74684	2.06624e-06	0.000265057
Taf1d	0.00549659	75	4.76775	1.86293e-06	0.000242399
Hspa8	-0.00465533	141	-3.99081	6.58478e-05	0.00559931
H2afx	-0.00590433	82	-5.06838	4.01208e-07	6.38775e-05
Timm8b	0.00506489	94	4.3953	1.10619e-05	0.00117224
Crabp1	-0.00450944	155	-3.86494	0.000111117	0.00863135
Pkm	-0.00517711	115	-4.44097	8.95542e-06	0.000977921
Tipin	-0.00407801	193	-3.49273	0.000478115	0.0286219
Senp6	0.0060223	50	5.2213	1.7767e-07	3.38009e-05
Tfdp2	0.00496337	100	4.30771	1.64952e-05	0.00166054
Golga4	0.00428748	153	3.72459	0.000195633	0.0137673
Klhl13	-0.00393647	209	-3.37061	0.000750021	0.0419881
Rpl39	0.00742186	29	6.42877	1.28639e-10	4.24679e-08
Rhox9	-0.0176895	2	-15.236	2.03895e-52	2.28862e-48
Aifm1	0.00410671	172	3.56863	0.000358853	0.0226947
Usp26	0.00939535	10	8.1314	4.24358e-16	2.977e-13
Cetn2	0.00433061	147	3.7618	0.000168696	0.0121771
Hmgn5	-0.00915184	24	-7.87017	3.54154e-15	2.33835e-12
Bex1	-0.00468711	137	-4.01823	5.8638e-05	0.00510219
Tmsb4x	-0.00409661	189	-3.50878	0.000450174	0.0274618
Rhox5	-0.010389	16	-8.93751	3.9803e-19	3.72307e-16
Rhox6	-0.0146829	3	-12.6421	1.2375e-36	6.94519e-33
Cox7b	0.00441102	142	3.83117	0.000127534	0.00957526
Rpl36a	0.00451083	132	3.91728	8.95523e-05	0.00720559
Bex4	-0.00408412	192	-3.498	0.000468768	0.0281374
Map7d2	0.00444299	136	3.85876	0.000113965	0.00876162
Erdr1	-0.00445647	158	-3.81924	0.000133862	0.0100169
